# Application of high-throughput, high-depth, targeted single-nucleus DNA sequencing in pancreatic cancer

**DOI:** 10.1101/2022.03.06.483206

**Authors:** Haochen Zhang, Elias-Ramzey Karnoub, Shigeaki Umeda, Ronan Chaligné, Ignas Masilionis, Caitlin A. McIntyre, Akimasa Hayashi, Palash Sashittal, Amanda Zucker, Katelyn Mullen, Alvin Makohon-Moore, Christine A. Iacobuzio-Donahue

## Abstract

Despite insights gained by bulk DNA sequencing of cancer it remains challenging to resolve the admixture of normal and tumor cells, and/or of distinct tumor subclones; high throughput single-cell DNA sequencing circumvents these and brings cancer genomic studies to higher resolution. However, its application has been limited to liquid tumors or a small batch of solid tumors, mainly because of the lack of a scalable workflow to process solid tumor samples. Here we optimized a highly automated nuclei extraction workflow that achieved fast and reliable targeted single-nucleus DNA library preparation of 38 samples from 16 pancreatic adenocarcinoma (PDAC) patients, with an average library yield per sample of 2867 single nuclei. We demonstrate that this workflow not only performs well using low cellularity or low tumor purity samples but reveals novel genomic evolution patterns of PDAC as well.
