## Supplementary_Table 2- Tapestri panel coverage of canonical exons for "Application of high-throughput, high-depth, targeted single-nucleus DNA sequencing in pancreatic cancer"

### Sheet: Design-1440_canonical_exon_cove
amplicon_chr	insert_start	insert_end	amplicon_number	exon_chr	exon_start	exon_end	gene_name	canonical_transcript	exon_number	strand	#bp_overlap
chr1	27057559	27057771	AMPL50980	chr1	27057640	27058097	ARID1A	uc001bmv.1	2	+	131
chr1	27087373	27087587	AMPL70456	chr1	27087344	27087589	ARID1A	uc001bmv.1	4	+	214
chr1	27092546	27092742	AMPL87242	chr1	27092709	27092859	ARID1A	uc001bmv.1	8	+	33
chr1	27097525	27097699	AMPL87243	chr1	27097607	27097819	ARID1A	uc001bmv.1	11	+	92
chr1	27099426	27099592	AMPL87244	chr1	27099300	27099480	ARID1A	uc001bmv.1	13	+	54
chr1	27099747	27099947	AMPL41862	chr1	27099834	27099989	ARID1A	uc001bmv.1	14	+	113
chr1	27100765	27100976	AMPL87246	chr1	27100817	27101713	ARID1A	uc001bmv.1	17	+	159
chr1	27105718	27105932	AMPL87247	chr1	27105511	27108603	ARID1A	uc001bmv.1	19	+	214
chr1	27106587	27106734	AMPL87248	chr1	27105511	27108603	ARID1A	uc001bmv.1	19	+	147
chr1	27106950	27107136	AMPL87249	chr1	27105511	27108603	ARID1A	uc001bmv.1	19	+	186
chr1	45292813	45292985	AMPL87250	chr1	45292836	45292983	PTCH2	uc010olf.2	6	-	147
chr1	65338840	65339055	AMPL81995	chr1	65339050	65339208	JAK1	uc001dbu.1	20	-	5
chr1	120458813	120458992	AMPL87252	chr1	120454173	120459319	NOTCH2	uc001eik.3	0	-	179
chr10	55568774	55568980	AMPL87322	.	-1	-1	.	.	.	.	0
chr10	55581521	55581729	AMPL87323	chr10	55580857	55583120	PCDH15	uc010qhy.1	0	-	208
chr10	55826408	55826551	AMPL87324	chr10	55826514	55826647	PCDH15	uc010qhy.1	16	-	37
chr10	56128747	56128951	AMPL87325	chr10	56128877	56129037	PCDH15	uc010qhy.1	29	-	74
chr10	63759883	63760095	AMPL70484	chr10	63759847	63760082	ARID5B	uc001jlt.2	3	+	199
chr10	89717479	89717672	AMPL56571	chr10	89717607	89717778	PTEN	uc001kfb.3	6	+	65
chr10	89720561	89720732	AMPL70428	chr10	89720648	89720877	PTEN	uc001kfb.3	7	+	84
chr11	57576696	57576892	AMPL87329	chr11	57576743	57576940	CTNND1	uc001nmc.4	14	+	149
chr11	64572398	64572589	AMPL84848	chr11	64572503	64572672	MEN1	uc001obn.3	1	-	86
chr11	64573536	64573750	AMPL87331	chr11	64573701	64573842	MEN1	uc001obn.3	3	-	49
chr11	64574358	64574572	AMPL87332	chr11	64574480	64574572	MEN1	uc001obn.3	4	-	92
chr11	64577118	64577334	AMPL79919	chr11	64577119	64577606	MEN1	uc001obn.3	8	-	215
chr11	108123364	108123540	AMPL70485	.	-1	-1	.	.	.	.	0
chr11	108138971	108139130	AMPL70486	.	-1	-1	.	.	.	.	0
chr11	108153437	108153642	AMPL70487	chr11	108153434	108153608	ATM	uc001pkb.1	24	+	171
chr11	108191986	108192156	AMPL44533	chr11	108192025	108192149	ATM	uc001pkb.1	44	+	124
chr11	108235881	108236095	AMPL52758	chr11	108235806	108235947	ATM	uc001pkb.1	61	+	66
chr11	108235881	108236095	AMPL52758	chr11	108236049	108239828	ATM	uc001pkb.1	62	+	46
chr11	125502860	125503070	AMPL70490	chr11	125503055	125503248	CHEK1	uc001qcg.4	5	+	15
chr12	18793284	18793497	AMPL70366	chr12	18793360	18793490	PIK3C2G	uc001rdt.3	30	+	130
chr12	18800822	18800948	AMPL70367	chr12	18800807	18801354	PIK3C2G	uc001rdt.3	31	+	126
chr12	25380105	25380275	AMPL52906	chr12	25380165	25380348	KRAS	uc001rgp.1	3	-	110
chr12	25398087	25398284	AMPL41099	chr12	25398205	25398331	KRAS	uc001rgp.1	4	-	79
chr12	25398087	25398284	AMPL41099	chr12	25398272	25398299	DD157417	uc021qwd.1	0	+	12
chr12	46231233	46231411	AMPL87344	chr12	46231278	46231492	ARID2	uc001ros.1	9	+	133
chr12	46244510	46244722	AMPL87345	chr12	46243816	46246681	ARID2	uc001ros.1	14	+	212
chr12	49415683	49415899	AMPL87346	chr12	49415823	49415936	KMT2D	uc001rta.4	1	-	76
chr12	49423980	49424194	AMPL87347	chr12	49424060	49424224	KMT2D	uc001rta.4	12	-	134
chr12	49434102	49434294	AMPL56594	chr12	49433504	49435320	KMT2D	uc001rta.4	23	-	192
chr12	49439992	49440207	AMPL82073	chr12	49440040	49440209	KMT2D	uc001rta.4	38	-	167
chr12	49444560	49444777	AMPL42560	chr12	49443462	49444575	KMT2D	uc001rta.4	43	-	15
chr12	49444560	49444777	AMPL42560	chr12	49444666	49446209	KMT2D	uc001rta.4	44	-	111
chr12	52378822	52379019	AMPL87351	chr12	52378973	52379134	ACVR1B	uc010snn.2	6	+	46
chr12	56481476	56481675	AMPL87352	chr12	56481576	56481699	ERBB3	uc001sjh.3	5	+	99
chr12	133225672	133225893	AMPL87353	chr12	133225889	133226103	POLE	uc001uks.1	18	-	4
chr12	133237565	133237762	AMPL59905	chr12	133237552	133237752	POLE	uc001uks.1	24	-	187
chr13	32913227	32913426	AMPL87355	chr13	32910399	32915335	BRCA2	uc001uub.1	10	+	199
chr13	32928990	32929165	AMPL87356	chr13	32928995	32929427	BRCA2	uc001uub.1	13	+	170
chr13	41134675	41134889	AMPL70371	chr13	41133643	41134999	FOXO1	uc001uxl.4	1	-	214
chr14	71199881	71200038	AMPL87358	chr14	71199253	71200061	MAP3K9	uc001xml.3	1	-	157
chr15	41990855	41991053	AMPL70437	.	-1	-1	.	.	.	.	0
chr15	67473512	67473729	AMPL70372	chr15	67473576	67473793	SMAD3	uc002aqj.3	5	+	153
chr15	67479593	67479810	AMPL70373	chr15	67479700	67479849	SMAD3	uc002aqj.3	7	+	110
chr15	88472435	88472632	AMPL87362	chr15	88472419	88472667	NTRK3	uc002bme.2	3	-	197
chr16	346978	347185	AMPL87363	chr16	347053	347228	AXIN1	uc002cgp.2	4	-	132
chr16	23646612	23646823	AMPL87364	chr16	23646180	23647657	PALB2	uc002dlx.1	9	-	211
chr16	65038556	65038772	AMPL84944	chr16	65038542	65038946	CDH11	uc002eoi.3	10	-	216
chr16	68849409	68849577	AMPL87366	chr16	68849415	68849664	CDH1	uc002ewg.1	9	+	162
chr16	68857183	68857357	AMPL87367	chr16	68857299	68857531	CDH1	uc002ewg.1	12	+	58
chr16	89858670	89858883	AMPL70497	chr16	89858876	89858957	FANCA	uc002fou.1	31	-	7
chr17	7572773	7572991	AMPL40059	chr17	7571717	7573010	TP53	uc002gij.3	0	-	218
chr17	7572773	7572991	AMPL40059	chr17	7572989	7573013	HV941431	uc031qyr.1	0	+	2
chr17	7573829	7574039	AMPL55785	chr17	7573924	7574035	TP53	uc002gij.3	1	-	111
chr17	7576902	7577121	AMPL45911	chr17	7576850	7576928	TP53	uc002gij.3	2	-	26
chr17	7576902	7577121	AMPL45911	chr17	7577016	7577157	TP53	uc002gij.3	3	-	105
chr17	7576902	7577121	AMPL45911	chr17	7577060	7577085	HV941428	uc031qys.1	0	+	25
chr17	7577388	7577601	AMPL87372	chr17	7577496	7577524	HV941486	uc021tpf.1	0	+	28
chr17	7577388	7577601	AMPL87372	chr17	7577496	7577610	TP53	uc002gij.3	4	-	105
chr17	7577388	7577601	AMPL87372	chr17	7577555	7577592	HV941429	uc021tpg.1	0	+	37
chr17	7578302	7578517	AMPL41629	chr17	7578368	7578556	TP53	uc002gij.3	6	-	149
chr17	7578302	7578517	AMPL41629	chr17	7578431	7578456	HV941442	uc031qyv.1	0	+	25
chr17	7579315	7579509	AMPL81699	chr17	7579309	7579339	HV941444	uc031qyw.1	0	+	24
chr17	7579315	7579509	AMPL81699	chr17	7579309	7579592	TP53	uc002gij.3	7	-	194
chr17	7579551	7579712	AMPL81700	chr17	7579309	7579592	TP53	uc002gij.3	7	-	41
chr17	7579551	7579712	AMPL81700	chr17	7579697	7579723	TP53	uc002gij.3	8	-	15
chr17	11984562	11984778	AMPL87376	chr17	11984670	11984849	MAP2K4	uc002gnj.3	2	+	108
chr17	11998744	11998949	AMPL87377	chr17	11998889	11999013	MAP2K4	uc002gnj.3	3	+	60
chr17	12016447	12016575	AMPL70382	chr17	12016547	12016679	MAP2K4	uc002gnj.3	6	+	28
chr17	12032328	12032543	AMPL87379	chr17	12032453	12032606	MAP2K4	uc002gnj.3	8	+	90
chr17	29661735	29661925	AMPL87380	chr17	29661853	29662051	NF1	uc002hgg.3	39	+	72
chr17	29685798	29686011	AMPL87381	chr17	29685984	29686035	NF1	uc002hgg.3	55	+	27
chr17	37881153	37881350	AMPL87382	chr17	37880976	37881166	ERBB2	uc002hso.3	19	+	13
chr17	37881153	37881350	AMPL87382	chr17	37881299	37881459	ERBB2	uc002hso.3	20	+	51
chr17	41244119	41244332	AMPL87383	chr17	41243449	41246879	BRCA1	uc002ict.3	14	-	213
chr17	41245435	41245590	AMPL87384	chr17	41243449	41246879	BRCA1	uc002ict.3	14	-	155
chr17	41245757	41245945	AMPL87385	chr17	41243449	41246879	BRCA1	uc002ict.3	14	-	188
chr17	56434930	56435090	AMPL87386	chr17	56434826	56436186	RNF43	uc002iwh.4	1	-	160
chr17	56435188	56435374	AMPL87387	chr17	56434826	56436186	RNF43	uc002iwh.4	1	-	186
chr17	56439744	56439945	AMPL87388	chr17	56439902	56440011	RNF43	uc002iwh.4	4	-	43
chr17	56440742	56440961	AMPL87389	chr17	56440633	56440769	RNF43	uc002iwh.4	5	-	27
chr17	56440742	56440961	AMPL87389	chr17	56440884	56440963	RNF43	uc002iwh.4	6	-	77
chr17	56448126	56448321	AMPL70385	chr17	56448269	56448396	RNF43	uc002iwh.4	7	-	52
chr18	48573368	48573568	AMPL84306	chr18	48573287	48573667	SMAD4	uc010xdp.2	1	+	200
chr18	48575011	48575209	AMPL87392	chr18	48575053	48575232	SMAD4	uc010xdp.2	2	+	156
chr18	48581164	48581300	AMPL87393	chr18	48581148	48581365	SMAD4	uc010xdp.2	4	+	136
chr18	48584477	48584666	AMPL87394	chr18	48584492	48584616	SMAD4	uc010xdp.2	5	+	124
chr18	48586112	48586263	AMPL87395	chr18	48586233	48586288	SMAD4	uc010xdp.2	7	+	30
chr18	48591840	48592011	AMPL87396	chr18	48591790	48591978	SMAD4	uc010xdp.2	8	+	138
chr18	48602826	48603046	AMPL87397	chr18	48603005	48603148	SMAD4	uc010xdp.2	10	+	41
chr18	48604494	48604701	AMPL70387	chr18	48604623	48611413	SMAD4	uc010xdp.2	11	+	78
chr19	1206956	1207135	AMPL82618	chr19	1205795	1207204	STK11	uc002lrl.1	0	+	179
chr19	1220245	1220464	AMPL44665	chr19	1220369	1220506	STK11	uc002lrl.1	3	+	95
chr19	10252752	10252940	AMPL70390	chr19	10252701	10252898	DNMT1	uc010xlc.2	11	-	146
chr19	10270548	10270755	AMPL70499	chr19	10270515	10270600	DNMT1	uc010xlc.2	25	-	52
chr19	10270548	10270755	AMPL70499	chr19	10270691	10270741	DNMT1	uc010xlc.2	26	-	50
chr19	11096834	11097050	AMPL87403	chr19	11096862	11097271	SMARCA4	uc010dxo.3	3	+	188
chr19	11143894	11144113	AMPL87404	chr19	11143963	11144195	SMARCA4	uc010dxo.3	25	+	150
chr19	17954035	17954219	AMPL50677	chr19	17954186	17954302	JAK3	uc002nhn.4	20	-	33
chr19	47424869	47425020	AMPL87406	chr19	47421930	47425615	ARHGAP35	uc010ekv.3	0	+	151
chr19	47425154	47425365	AMPL87407	chr19	47421930	47425615	ARHGAP35	uc010ekv.3	0	+	211
chr2	25457043	25457255	AMPL41019	chr2	25455827	25457291	DNMT3A	uc002rgc.4	0	-	212
chr2	25463058	25463271	AMPL87254	chr2	25463168	25463321	DNMT3A	uc002rgc.4	4	-	103
chr2	25466953	25467126	AMPL87255	chr2	25467021	25467209	DNMT3A	uc002rgc.4	8	-	105
chr2	25470315	25470521	AMPL87256	chr2	25470457	25470620	DNMT3A	uc002rgc.4	15	-	64
chr2	25976271	25976451	AMPL70461	chr2	25976400	25976510	ASXL2	uc002rgs.2	2	-	51
chr2	25994178	25994391	AMPL70462	chr2	25994306	25994411	ASXL2	uc002rgs.2	7	-	85
chr2	26022113	26022318	AMPL70463	chr2	26022251	26022406	ASXL2	uc002rgs.2	8	-	67
chr2	48028050	48028263	AMPL70405	chr2	48025747	48028296	MSH6	uc002rwd.4	3	+	213
chr2	61760864	61761054	AMPL65019	chr2	61760904	61761040	XPO1	uc002sbj.3	23	-	136
chr2	80084990	80085190	AMPL87262	chr2	80085136	80085307	CTNNA2	uc010ysf.2	3	+	54
chr2	148657126	148657335	AMPL87263	chr2	148657024	148657138	ACVR2A	uc002twh.3	2	+	12
chr2	148657126	148657335	AMPL87263	chr2	148657310	148657469	ACVR2A	uc002twh.3	3	+	25
chr2	148683482	148683690	AMPL40069	chr2	148683597	148683732	ACVR2A	uc002twh.3	9	+	93
chr2	198266465	198266596	AMPL87265	chr2	198266463	198266614	SF3B1	uc002uue.3	9	-	131
chr2	198266664	198266802	AMPL87266	chr2	198266706	198266856	SF3B1	uc002uue.3	10	-	96
chr20	22562487	22562700	AMPL70500	chr20	22561639	22563794	FOXA2	uc002wsm.3	0	-	213
chr20	31021158	31021304	AMPL87409	chr20	31021084	31021722	ASXL1	uc002wxs.3	10	+	146
chr20	31021350	31021498	AMPL70392	chr20	31021084	31021722	ASXL1	uc002wxs.3	10	+	148
chr20	57415757	57415907	AMPL59385	chr20	57414792	57415943	GNAS	uc021wfl.1	0	+	150
chr20	57484215	57484421	AMPL38817	chr20	57484214	57484273	GNAS	uc002xzw.3	6	+	58
chr20	57484215	57484421	AMPL38817	chr20	57484214	57484273	GNAS	uc021wfl.1	6	+	58
chr20	57484215	57484421	AMPL38817	chr20	57484402	57484480	GNAS	uc002xzw.3	7	+	19
chr20	57484215	57484421	AMPL38817	chr20	57484402	57484480	GNAS	uc021wfl.1	7	+	19
chr22	22153221	22153430	AMPL82112	chr22	22153298	22153419	MAPK1	uc002zvn.3	5	-	121
chr3	30686139	30686353	AMPL87267	chr3	30686236	30686409	TGFBR2	uc003cen.3	2	+	117
chr3	30713625	30713784	AMPL87268	chr3	30713127	30713931	TGFBR2	uc003cen.3	4	+	159
chr3	30715574	30715726	AMPL70340	chr3	30715594	30715740	TGFBR2	uc003cen.3	5	+	132
chr3	30729827	30729987	AMPL87270	chr3	30729873	30730005	TGFBR2	uc003cen.3	6	+	114
chr3	41274883	41275096	AMPL87271	chr3	41274829	41274937	CTNNB1	uc003ckr.2	7	+	54
chr3	41274883	41275096	AMPL87271	chr3	41275017	41275360	CTNNB1	uc003ckr.2	8	+	79
chr3	52637364	52637541	AMPL87272	chr3	52637534	52637750	PBRM1	uc003der.2	12	-	7
chr3	52675872	52676073	AMPL70414	chr3	52675967	52676063	PBRM1	uc003der.2	19	-	96
chr3	77645598	77645812	AMPL87274	chr3	77645771	77645903	ROBO2	uc003dpy.4	18	+	41
chr3	78700816	78701024	AMPL87275	chr3	78700879	78701081	ROBO1	uc003dqe.2	12	-	145
chr3	142280105	142280311	AMPL70344	chr3	142280082	142280265	ATR	uc003eux.4	42	-	160
chr3	169997892	169998090	AMPL70415	chr3	169998012	169998193	PRKCI	uc003fgs.2	8	+	78
chr3	178935938	178936116	AMPL40482	chr3	178935995	178936124	PIK3CA	uc003fjk.3	9	+	121
chr3	178951802	178951995	AMPL87279	chr3	178951879	178952499	PIK3CA	uc003fjk.3	20	+	116
chr3	189612086	189612303	AMPL70345	chr3	189611992	189615070	TP63	uc003fry.2	13	+	217
chr4	55980096	55980303	AMPL70347	chr4	55980290	55980434	KDR	uc003has.3	24	-	13
chr4	79188225	79188416	AMPL87282	chr4	79188392	79188588	FRAS1	uc003hlb.2	8	+	24
chr4	153246964	153247168	AMPL87283	chr4	153247155	153247385	FBXW7	uc003ims.3	2	-	13
chr4	153249293	153249505	AMPL79867	chr4	153249357	153249543	FBXW7	uc003ims.3	3	-	148
chr4	187538940	187539155	AMPL87285	chr4	187538859	187542931	FAT1	uc003izf.3	17	-	215
chr5	11082714	11082931	AMPL87286	chr5	11082805	11082960	CTNND2	uc003jfa.1	6	-	126
chr5	11346393	11346611	AMPL87287	chr5	11346481	11346741	CTNND2	uc003jfa.1	13	-	130
chr5	38949958	38950168	AMPL87288	chr5	38949811	38950824	RICTOR	uc003jlp.2	7	-	210
chr5	38978600	38978768	AMPL70348	chr5	38978682	38978754	RICTOR	uc003jlp.2	29	-	72
chr5	112116288	112116500	AMPL70472	chr5	112116484	112116602	APC	uc003kpy.4	5	+	16
chr5	112157486	112157674	AMPL70473	chr5	112157590	112157690	APC	uc003kpy.4	10	+	84
chr5	112170540	112170760	AMPL70474	chr5	112170645	112170864	APC	uc003kpy.4	14	+	115
chr6	7229232	7229436	AMPL87293	chr6	7229227	7232142	RREB1	uc003mxb.3	9	+	204
chr6	7229498	7229654	AMPL87294	chr6	7229227	7232142	RREB1	uc003mxb.3	9	+	156
chr6	7230435	7230606	AMPL87295	chr6	7229227	7232142	RREB1	uc003mxb.3	9	+	171
chr6	33286904	33287054	AMPL87296	chr6	33286771	33286998	DAXX	uc011dre.2	1	-	94
chr6	33287262	33287479	AMPL87297	chr6	33287154	33287633	DAXX	uc011dre.2	2	-	217
chr6	33288610	33288783	AMPL87298	chr6	33288510	33289346	DAXX	uc011dre.2	5	-	173
chr6	33288925	33289140	AMPL87299	chr6	33288510	33289346	DAXX	uc011dre.2	5	-	215
chr7	41729195	41729399	AMPL87300	chr7	41728598	41730142	INHBA	uc003thr.3	0	-	204
chr7	41729876	41730087	AMPL87301	chr7	41728598	41730142	INHBA	uc003thr.3	0	-	211
chr7	42018104	42018305	AMPL87302	chr7	42018195	42018349	GLI3	uc011kbh.2	4	-	110
chr7	42087976	42088196	AMPL87303	chr7	42088087	42088297	GLI3	uc011kbh.2	10	-	109
chr7	55220129	55220348	AMPL87304	chr7	55220236	55220359	EGFR	uc003tqk.3	5	+	112
chr7	106512972	106513186	AMPL70423	chr7	106512979	106513049	PIK3CG	uc003vdw.3	2	+	70
chr7	106512972	106513186	AMPL70423	chr7	106513155	106513385	PIK3CG	uc003vdw.3	3	+	31
chr7	116380813	116381018	AMPL70352	chr7	116380903	116381081	MET	uc010lkh.3	4	+	115
chr7	140452977	140453136	AMPL40612	chr7	140453072	140453195	BRAF	uc003vwc.4	3	-	64
chr7	151877957	151878176	AMPL87308	chr7	151877793	151879681	KMT2C	uc003wla.3	23	-	219
chr7	151878887	151879030	AMPL87309	chr7	151877793	151879681	KMT2C	uc003wla.3	23	-	143
chr7	151879113	151879331	AMPL87310	chr7	151877793	151879681	KMT2C	uc003wla.3	23	-	218
chr7	151884181	151884400	AMPL87311	chr7	151884344	151884563	KMT2C	uc003wla.3	26	-	56
chr7	151962029	151962233	AMPL87312	chr7	151962120	151962296	KMT2C	uc003wla.3	51	-	113
chr8	38269877	38270027	AMPL70354	chr8	38268653	38271324	FGFR1	uc011lbu.2	0	-	150
chr8	38271537	38271759	AMPL70355	chr8	38271433	38271543	FGFR1	uc011lbu.2	1	-	6
chr8	38271537	38271759	AMPL70355	chr8	38271667	38271809	FGFR1	uc011lbu.2	2	-	92
chr8	38271883	38272102	AMPL87315	chr8	38272074	38272149	FGFR1	uc011lbu.2	3	-	28
chr8	38314716	38314934	AMPL70357	chr8	38314871	38315054	FGFR1	uc011lbu.2	16	-	63
chr9	21974485	21974696	AMPL87317	chr9	21974674	21975134	CDKN2A	uc003zpk.3	2	-	22
chr9	87342545	87342679	AMPL70360	chr9	87342566	87342876	NTRK2	uc004anz.1	10	+	113
chr9	101890939	101891146	AMPL87319	chr9	101891134	101891384	TGFBR1	uc004azc.3	1	+	12
chr9	101904688	101904877	AMPL87320	chr9	101904815	101904987	TGFBR1	uc004azc.3	4	+	62
chr9	101911351	101911534	AMPL87321	chr9	101911459	101916475	TGFBR1	uc004azc.3	8	+	75
chrX	44928833	44929045	AMPL87414	chrX	44928821	44929604	KDM6A	uc004dge.4	16	+	212
chrX	44948836	44949041	AMPL87415	chrX	44948985	44949177	KDM6A	uc004dge.4	24	+	56
chrX	44949782	44949971	AMPL70396	chrX	44949965	44950111	KDM6A	uc004dge.4	25	+	6
chrX	47039687	47039906	AMPL87417	chrX	47039608	47039710	RBM10	uc004dhi.3	10	+	23
chrX	47039687	47039906	AMPL87417	chrX	47039815	47039907	RBM10	uc004dhi.3	11	+	91
chrX	47041522	47041726	AMPL4592	chrX	47041558	47041727	RBM10	uc004dhi.3	16	+	168
chrX	47045096	47045247	AMPL87419	chrX	47045112	47045191	RBM10	uc004dhi.3	20	+	79
chrX	47045292	47045482	AMPL87420	chrX	47045461	47045572	RBM10	uc004dhi.3	21	+	21
chrX	47424368	47424587	AMPL70503	chrX	47424381	47424540	ARAF	uc004dic.2	4	+	159
chrX	66943411	66943558	AMPL66064	chrX	66943525	66950463	AR	uc004dwu.2	7	+	33
chrX	70356221	70356437	AMPL70397	chrX	70356128	70356507	MED12	uc004dyy.3	36	+	216
chrX	70360460	70360666	AMPL70455	chrX	70360482	70360709	MED12	uc004dyy.3	41	+	184
chrX	76777689	76777895	AMPL70504	chrX	76777738	76777868	ATRX	uc004ecp.4	3	-	130
Note:
The canonical exon genomic sequences (hg19) were downloaded from UCSC; the intersection between the exon transcripts and the designed amplicons was computed by bedtools.
