## Supplementary_Table 1- sample profiles for "Application of high-throughput, high-depth, targeted single-nucleus DNA sequencing in pancreatic cancer"

### Sheet: Sheet1
Supplementary Table 1: sample sheet
case code	sample type	sample code	sample anatomical site	matched bulk data	tumor purity (pathologist)1	tumor purity (sc-seq result)	nuclei conc. before encapsulation (/ul)	final Tapestri yield (#nuclei)
PA01	autopsy	PA01-1	pancreas primary	WES	low	medium	4000	3151
PA01	autopsy	PA01-2	pancreas primary	WES	low	medium	900	1269
PA02	autopsy	PA02-1-sorted	liver met	Sanger sequencing	medium	medium	4000	2501
PA02	autopsy	PA02-1-unsorted	liver met	Sanger sequencing	medium	medium	4000	1253
PA03	autopsy	PA03-1	liver met	WES	N/A	medium	N/A3	782
PA03	autopsy	PA03-2	pancreas primary	WES	low	low	3200	5694			Notes:
PA04	autopsy	PA04-1	pancreas primary	WGS	medium	medium	600	479			1. low purity: 25%; medium: 25-75%; high: >75%
PA04	autopsy	PA04-2-fresh	liver met	WGS (different slice)	high	high	3000	2298			2. organoid was assumed to be 100% tumor
PA04	autopsy	PA04-2-frozen	liver met	WGS (different slice)	high	high	4000	2196			3. data was not collected
PA04	autopsy	PA04-3-fresh	liver met	WGS (different slice)	medium	high	4000	635
PA04	autopsy	PA04-3-frozen	liver met	WGS (different slice)	medium	high	3500	1371
PA05	autopsy	PA05-1-A	pancreas primary	WGS (different slice)	medium	low	2000	4249
PA05	autopsy	PA05-1-B	pancreas primary	WGS (different slice)	medium	low	4200	2244
PO01	organoid	PO01-1	pancreas biopsy	WES	high2	high	2600	2374
PR01	resection	PR01-1	pancreas primary	MSK-IMPACT, WES	medium	low	4000	3731
PR01	resection	PR01-2	pancreas primary	MSK-IMPACT, WES	medium	low	2500	2582
PR01	resection	PR01-3	pancreas primary	MSK-IMPACT, WES	low	medium	4000	1238
PR02	resection	PR02-1	pancreas primary	MSK-IMPACT, WES	low	low	3800	1471
PR02	resection	PR02-2	pancreas primary	MSK-IMPACT, WES	low	low	4000	780
PR02	resection	PR02-3	pancreas primary	MSK-IMPACT, WES	medium	medium	4000	3545
PR02	resection	PR02-4	pancreas primary	MSK-IMPACT, WES	low	low	2000	3609
PR03	resection	PR03-1	pancreas primary	MSK-IMPACT, WES	low	medium	4000	3617
PR03	resection	PR03-2	pancreas primary	MSK-IMPACT, WES	low	medium	3500	1552
PR03	resection	PR03-3	pancreas primary	MSK-IMPACT, WES	low	medium	4000	3278
PR03	resection	PR03-4	pancreas primary	MSK-IMPACT, WES	medium	medium	3200	2515
PR04	resection	PR04-1	pancreas primary	MSK-IMPACT, WES	medium	low	3000	3866
PR04	resection	PR04-2	pancreas primary	MSK-IMPACT, WES	low	low	3500	4084
PR04	resection	PR04-3	pancreas primary	MSK-IMPACT, WES	low	medium	4400	4431
PR05	resection	PR05-1	pancreas primary	MSK-IMPACT, WES	medium	high	4000	7558
PR05	resection	PR05-2	pancreas primary	MSK-IMPACT, WES	medium	high	4000	4638
PR05	resection	PR05-3	pancreas primary	MSK-IMPACT, WES	medium	medium	4000	3651
PR05	resection	PR05-4	pancreas primary	MSK-IMPACT, WES	low	low	3500	2397
PR05	resection	PR05-5	pancreas primary	MSK-IMPACT, WES	low	medium	4000	1409
PR06	resection	PR06-1	pancreas primary	WES on matched organoid	low	medium	4000	7282
PR07	resection	PR07-1	pancreas primary	WES on matched organoid	medium	low	2600	4166
PR08	resection	PR08-1	pancreas primary	WES on matched organoid	medium	medium	2600	2063
PR09	resection	PR09-1	pancreas primary	WES on matched organoid	medium	medium	2000	1767
PR10	resection	PR10-1	pancreas primary	WES on matched organoid	medium	medium	1800	3220
MixA	resection	PR03-3 & PR05-4	pancreas primary	MSK-IMPACT, WES	N/A	N/A	3500	1064
MixB	resection	PR03-3 & PR05-4	pancreas primary	MSK-IMPACT, WES	N/A	N/A	3500	1931
